# Nutrient landscape shapes the genetic diversification of the human gut commensal *Bacteroides thetaiotaomicron*

**DOI:** 10.1101/2025.06.24.661248

**Authors:** Michaela Lang, Christos Zioutis, Andreas Heberlein, Nika Ivanovova, Jasmin Schwarz, Stephan Köstlbacher, Olga Bochkareva, Kayla Jean Flanagan, Fátima C. Pereira, David Berry

## Abstract

*Bacteroides thetaiotaomicron* is a prominent member of the human gut microbiome that has evolved a suite of polysaccharide utilization loci (PUL) to break down a range of diet- and host-derived glycans. To gain insight into the evolution of this bacterium on ecologically meaningful time scales, we carried out an *in vitro* evolution study in which *B. thetaiotaomicron* was cultivated on media of different carbohydrate complexity for three months. Shotgun sequencing of the evolved populations revealed an increased number of single nucleotide polymorphisms with increased medium complexity, suggesting that genetic diversification is driven in part by the nutrient landscape. We also observed high-frequency reversible DNA inversions mediated by site-specific DNA integrases, which may be important to production and maintenance of phenotypic heterogeneity in the population. Competition experiments against the ancestor revealed adaption to the experimental conditions, with a fitness gain of the evolved populations and lineages thereof. This fitness advantage was accompanied by an increase in cell size, faster glucose depletion rates, and increased amylopectin degradation in the presence of glucose. In conclusion, rapid adaptive genetic diversification in *B. thetaiotaomicron* is induced and maintained in part by a complex nutritional environment.
