## Supplementary File 1 for "Nutrient landscape shapes the genetic diversification of the human gut commensal *Bacteroides thetaiotaomicron*"

### Sheet: PUL organization
Supplementary File 1 PUL organisation in B. thetaiotaomicron
Mutational status	PUL	Loci/operon	Substrate	PUL name	Susbtrate general	Response regulator	Publication
PUL not mutated	PUL1	BT0029-BT0030	mucin O-glycans (N-acetyllactosamine)		host	none known	Martens, Gordon, Cell host &microbe 2008
PUL mutated	PUL2/ Predicted PUL2	BT0139-BT0146/BT0137-BT0146	not known		not known	HTCS, RNA polymerase ECF-type sigma factor	Martens, Gordon, Cell host &microbe 2008
PUL not mutated	PUL3	BT0188-BT0196	not known		not known	RNA polymerase ECF-type sigma factor, putative anti-sigma factor	Martens, Gordon, Cell host &microbe 2008
PUL mutated	PUL4	BT0206-BT0214	host/residual dietary glycans (unknown type)		host, diet-derived	none known	Martens, Gordon, Cell host &microbe 2008
PUL mutated	PUL5	BT0262-BT0280, BT0284-BT0288, BT0290, BT0291	arabinogalactan		diet-derived	HTCS	Martens, Gordon, PlosBiology, 2011; Cartmell, Gilbert, 2018, NatMicrobiol; Novichkov, Rodionov, BMC Genomics, 2013, RegPrecise; Pollet, Koropatkin, 2021, MolMicrobiol
PUL mutated	PUL6	BT0317-BT0319	mucin O-glycans (N-acetyllactosamine, upregulated in adult and suckling mouse)		host	none known	Martens, Gordon, Cell host &microbe 2008
PUL mutated	PUL7	BT0348-BT0369/BT0360-BT0365	arabinan, pectic glycan, pectic galactan, Rhamnogalacturonan I side chain, α-1,5-L-arabinose, arabionse	Ara-PUL	diet-derived	HTCS	Martens, Gordon, PlosBiology, 2011; Luis, Gilbert, NatMicrobiology, 2017; Ryan, Westermann, bioRxiv, 2023; Novichkov, Rodionov, BMC Genomics, 2013, RegPrecise
PUL mutated	PUL8	BT0433 -BT0445/BT0434-BT0438	predicted sialic acid utilization; N-acetylglucosamine utilization; host/residual dietary glycans (unknown type)		host	ROK family transcriptional regulator	Martens, Gordon, Cell host &microbe 2008; Novichkov, Rodionov, BMC Genomics, 2013, RegPrecise
PUL mutated	PUL9/PUL94	BT0446 -BT0461/BT0455 -BT0461	complex N-glycans; host glycans (unknown type, PMG, adult and suckling mice)		host	none known	Martens, Gordon, Cell host &microbe 2008; Briliūtė, Crouch, Nature microbiol 2019
PUL mutated	PUL10	BT0483 -BT0484	not known		not known	none known	Martens, Gordon, Cell host &microbe 2008
PUL mutated	PUL95	BT0506 -BT0507	complex N-glycans		host	none known	Briliūtė, Crouch, Nature microbiol 2019
PUL mutated	PUL11	BT0752 -BT0757	predicted sulfated host glycans		host	RNA polymerase ECF-type sigma factor, putative anti-sigma factor	Martens, Gordon, Cell host &microbe 2008
PUL not mutated	PUL12	BT0865-BT0867	mucin O-glycans (N-acetyllactosamine, adult and suckling mouse)		host	none known	Martens, Gordon, Cell host &microbe 2008
PUL mutated	PUL13/ PUL89/PUL92	BT1017-BT1030/BT0977-BT1030/ BT0981-BT1030 (not all proteins)	rhamnogalacturonan II		diet-derived	none known/HTCS, 3x two-component system sensor histidine kinase, two-component system response regulator /RNA polymerase ECF-type sigma factor	Martens, Gordon, Cell host &microbe 2008; Martens, Gordon, PlosBiology, 2011; Ndeh, Gilbert, Nature, 2017
PUL mutated	PUL14	BT1032-BT1053	complex N-glycans, mucin O-glycans		host	RNA polymerase ECF-type sigma factor, putative anti-sigma factor	Martens, Gordon, Cell host &microbe 2008; Porter, Martens, 2020, Nature microbiology; Pollet, Koropatkin, 2021, MolMicrobiol
PUL mutated	PUL15	BT1117-BT1119	not known		not known	none known	Martens, Gordon, Cell host &microbe 2008
PUL not mutated	PUL16	BT1278-BT1285	mucin O-glycans		host	RNA polymerase ECF-type sigma factor, putative anti-sigma factor	Martens, Gordon, Cell host &microbe 2008
PUL mutated	PUL17	BT1439-BT1440	N-acetlyglucosamine		host	none known	Martens, Gordon, Cell host &microbe 2008, Ryan, Westermann, bioRxiv, 2023
PUL mutated	PUL18	BT1551-BT1553	not known		not known	none known	Martens, Gordon, Cell host &microbe 2008
PUL mutated	PUL19	BT1617-BT1622	host glycans (unknown type, adult and suckling mouse)		host	HTCS, RNA polymerase ECF-type sigma factor, putative anti-sigma factor	Martens, Gordon, Cell host &microbe 2008
PUL mutated	PUL20/PUL96	BT1623-BT1636/BT1624-BT1625	complex N-glycans, host glycan, active against all Lewis antigens		host	HTCS/	Martens, Gordon, Cell host &microbe 2008; Briliūtė, Crouch, Nature microbiol 2019
PUL mutated	PUL21	BT1682-BT1683	rhamnogalacturonan II		diet-derived	none known	Ndeh, Gilbert, Nature, 2017; Hehemann, Abbott, ISME J, 2019
PUL mutated	PUL22	BT1754, BT1757-BT1763, BT1765	levan, inulin, fructan, fructose	Levan-PUL	diet-derived	HTCS	Martens, Gordon, 2008, CellHostMicrobes; Gray, vanDenBerg, NatComm, 2021; Sonnenburg, Sonnenburg, Cell, 2010; Glenwright, van den Berg, 2017, Nature; Pollet, Koropatkin, 2021, MolMicrobiol, Liu, Deutschbauer, CellReports, 2021
PUL mutated	PUL23	BT1768-BT1781	not known		not known	none known	Martens, Gordon, Cell host &microbe 2008
PUL mutated	PUL24	BT1871-BT1878	not known		not known	RNA polymerase ECF-type sigma factor, putative anti-sigma factor	Martens, Gordon, Cell host &microbe 2008
PUL mutated	PUL25	BT2032-BT2033	not known		not known	none known	Martens, Gordon, Cell host &microbe 2008
PUL mutated	PUL26	BT2103-BT2113	α-mannosides		host	ROK family transcriptional regulator, GntR family transcriptional regulator	Martens, Gordon, Cell host &microbe 2008; Ravcheev, Rodionov, BMCGenomics, 2013
PUL mutated	PUL27	BT2169-BT2173	host glycans (unknown type, PMG phases 1 and 2)		host	RNA polymerase ECF-type sigma factor, putative anti-sigma factor	Martens, Gordon, Cell host &microbe 2008
PUL mutated	PUL28	BT2190-BT2198	not known - putative host glycans		host	RNA polymerase ECF-type sigma factor, putative anti-sigma factor	Martens, Gordon, Cell host &microbe 2008
PUL mutated	PUL29	BT2199-BT2204	not known		not known	none known	Martens, Gordon, Cell host &microbe 2008
PUL mutated	Predicted PUL27	BT2259-BT2264	peptide-targeting, decaglycine		peptide	none known	Pollet, Koropatkin, 2021, MolMicrobiol; Glenwright, van den Berg, Nature, 2017, Hansen, Sartor, PlosOne, 2012
PUL mutated	PUL30	BT2268-BT2269	mucus-associated functional factor, putative host, diet-derived		putative host, diet-derived	none known	Martens, Gordon, Cell host &microbe 2008; Pollet, Koropatkin, 2021, MolMicrobiol; Nakajima, Suzuki, JEM, 2018
PUL mutated	PUL31	BT2362-BT2365	not known		not known	none known	Martens, Gordon, Cell host &microbe 2008
PUL mutated	PUL32	BT2391-BT2395	host glycans, probable mucin O-glycans (adult and suckling mouse, N-acetyllactosamine)		host	HTCS	Martens, Gordon, Cell host &microbe 2008; Lee, Park, JMicrobiol, 2022
PUL not mutated	PUL33	BT2457-BT2463	not known		not known	RNA polymerase ECF-type sigma factor, putative anti-sigma factor	Martens, Gordon, Cell host &microbe 2008
PUL mutated	PUL34	BT2529-BT2533	not known		not known	none known	Martens, Gordon, Cell host &microbe 2008
PUL mutated	PUL35	BT2559-BT2562	mucin O-glycans (N-acetyllactosamine disaccharide)		host	RNA polymerase ECF-type sigma factor, putative anti-sigma factor	Martens, Gordon, Cell host &microbe 2008
PUL mutated	PUL36/PUL90	BT2615-BT2633/BT2620–BT2632	yeast alpha-mannan, alpha mannan, host N-glycans		host, yeast	HTCS, two-component system sensor histidine kinase, two-component system response regulator	Martens, Gordon, Cell host &microbe 2008; Cuskin, Gilbert, Nature, 2015
PUL mutated	PUL37	BT2802-BT2809	host glycans, ribose		host, ribose	none known	Martens, Gordon, Cell host &microbe 2008
PUL mutated	PUL38	BT2818-BT2826	mucin O-glycans		host	HTCS	Martens, Gordon, Cell host &microbe 2008
PUL mutated	PUL39	BT2851-BT2860	not known		not known	HTCS	Martens, Gordon, Cell host &microbe 2008
PUL mutated	PUL40	BT2892-BT2897	arabinans		diet-derived	HTCS	Martens, Gordon, Cell host &microbe 2008; Ravcheev, Rodionov, 2013, BMC genomics
PUL mutated	PUL41	BT2898-BT2910	not known		not known	AraC family transcriptional regulator	Martens, Gordon, Cell host &microbe 2008
PUL mutated	PUL42	BT2911-BT2923	not known		not known	HTCS	Martens, Gordon, Cell host &microbe 2008; Lewis, Gui, 2023, Microbiology spectrum
PUL mutated	PUL43	BT2948-BT2957	putative alpha-mannan, alpha-mannose-containing polysaccharides		host, yeast	AraC family transcriptional regulator	Martens, Gordon, Cell host &microbe 2008; Thompson, Davies, BiolCrystal, 2015
PUL mutated	PUL44/Predicted PUL41	BT2961-BT2971/BT2958-BT2971	not known		not known	HTCS	Martens, Gordon, Cell host &microbe 2008; Lewis, Gui, 2023, Microbiology spectrum
PUL mutated	PUL45	BT3010-BT3017	host glycans (unknown type, PMG phase 2)		host	RNA polymerase ECF-type sigma factor, putative anti-sigma factor	Martens, Gordon, Cell host &microbe 2008
PUL mutated	PUL46	BT3024-BT3027	not known		not known	none known	Martens, Gordon, Cell host &microbe 2008
PUL mutated	PUL47/Predicted PUL44	BT3043-BT3049/BT3043-BT3051	host glycans (unknown type, adult and suckling mouse), arabinan, pectin		host, diet-derived	HTCS	Martens, Gordon, Cell host &microbe 2008; Martens, Gordon, PlosBiology, 2011;Li, Ding,CarbohPolym, 2021
PUL mutated	PUL48/Predicted PUL45	BT3086-BT3091/BT3081-BT3091	fructose, sucrose, FOS, levan, inulin/dextran	Dextran-PUL	diet-derived	SusR	Sonnenburg, Sonnenburg, Cell, 2010; Novichkov, Rodionov, BMC Genomics, 2013, RegPrecise; Lammerts van Bueren, Dijkhuizen, AEM, 2015; White, Ranson, Nature, 2023
PUL mutated	PUL49	BT3092-BT3109	not known		not known	HTCS	Martens, Gordon, Cell host &microbe 2008
PUL not mutated	PUL50	BT3155-BT3159	not known		not known	none known	Martens, Gordon, Cell host &microbe 2008
PUL mutated	PUL51/Predicted PUL48	BT3171-BT3180/BT3169-BT3180	α-mannosides		host	HTCS	Martens, Gordon, Cell host &microbe 2008; Sonnenburg, Gordon, 2006, PNAS; Townsend, Groisman, 2019, PNAS
PUL not mutated	PUL52/Predicted PUL50	BT3235-BT3244/BT3240-BT3246	not known		not known	none known	Martens, Gordon, Cell host &microbe 2008, Drula, Terrapon, NAR, 2022, CAZy
PUL mutated	PUL53	BT3269-BT3276	not known		not known	RNA polymerase ECF-type sigma factor, putative anti-sigma factor	Martens, Gordon, Cell host &microbe 2008
PUL not mutated	PUL54	BT3277-BT3282	not known		not known	RNA polymerase ECF-type sigma factor, putative anti-sigma factor	Martens, Gordon, Cell host &microbe 2008
PUL mutated	PUL55	BT3292-BT3302	not known		not known	HTCS	Martens, Gordon, Cell host &microbe 2008
PUL mutated	PUL56	BT3309-BT3314	fungal 1,6-beta-glucan		fungal/yeast	SusR	Martens, Gordon, Cell host &microbe 2008; Temple, Lowe, JBC, 2017
PUL mutated	PUL57/Predicted PUL55	BT3324, BT3328-BT3334, BT3348-BT3350/BT3328-BT3334	glycosaminoglycan, chondroitin sulfate, hyaluronan (dermatan sulfate)		host	HTCS	Martens, Gordon, Cell host &microbe 2008, Liu, Deutschbauer, CellReports, 2021
PUL mutated	PUL58/Predicted PUL56	BT3344-BT3347/BT3344-BT3350	glycosaminoglycan, chondroitin sulfate, hyaluronan (dermatan sulfate)		host	none known	Martens, Gordon, Cell host &microbe 2008
PUL mutated	PUL59/Predicted PUL57/Predicted PUL58/Predicted PUL59	BT3461-BT3507/BT3465-BT3477/BT3481-BT3489/ BT3492-BT3507	host/residual dietary glycans (unknown type)		host, diet-derived	HTCS	Martens, Gordon, Cell host &microbe 2008
PUL mutated	PUL60	BT3517-BT3532	not known		not known	RNA polymerase ECF-type sigma factor, putative anti-sigma factor	Martens, Gordon, Cell host &microbe 2008
PUL mutated	PUL61	BT3566-BT3570	Xylose, N-acetylglucosamine		host, diet-derived	none known	Martens, Gordon, Cell host &microbe 2008; Townsend, Groisman, mBio, 2020; Ryan, Westermann, bioRxiv, 2023
PUL mutated	PUL62	BT3581-BT3609	mucin-derived glycans (PMG)		host	ROK family transcriptional regulator, AraC family transcriptional regulator	Martens, Gordon, Cell host &microbe 2008, Ryan, Westermann, bioRxiv, 2023
PUL not mutated	PUL63	BT3630-BT3633	not known		not known	none known	Martens, Gordon, Cell host &microbe 2008
PUL mutated	PUL64/PUL93/Predicted PUL63	BT3662-BT3672/BT3662-BT3673/ BT3654-BT3687	rhamnogalacturonan II		diet-derived	HTCS/AraC family transcriptional regulator/HTCS	Martens, Gordon, Cell host &microbe 2008; Ndeh, Gilbert, Nature, 2017; Gray, van den Berg, NatComm, 2021; Lynch, Sonnenburg, MolMicrobiol, 2012; Rakoff-Nahoum, Comstock, Nature, 2016; Glenwright, van den Berg, 2017, Nature, Li, Ding,CarbohPolym, 2021
PUL mutated	PUL65	BT3674-BT3687	arabinogalactan		diet-derived	HTCS	Martens, Gordon, PlosBiology, 2011
PUL mutated	PUL66	BT3698-BT3705	starch, amylopectin, amylose, maltooligosaccharides, maltose		diet-derived	SusR	Reeves, Salyers, JBacteriol 1996; Reeves, Salyers, 1997, J Bacteriol; Shipman Salyers JBacteriol 1999; Cameron, Martens, JBC, 2012; D’Elia, Salyers, Jbacteriol, 1996 x2); Ryan, Westermann, bioRxiv, 2023
PUL not mutated	PUL67	BT3748-BT3754	mucin O-glycans		host	RNA polymerase ECF-type sigma factor, putative anti-sigma factor	Martens, Gordon, Cell host &microbe 2008
PUL mutated	PUL0667_dbCAN	BT3763-BT3766	Pectin		diet-derived	none known	Zheng, Yin, NAR, 2023, dbCAN3, Li, Ding,CarbohPolym, 2021
PUL mutated	PUL68/PUL91	BT3773-BT3792 (without BT3783/85)/ BT3773-BT3792	alpha-mannan, host N-glycans, yeast alpha-mannan		host, yeast	HTCS	Martens, Gordon, Cell host &microbe 2008; Cuskin, Gilbert, Nature, 2015; Liu, Deutschbauer, CellReports, 2021
PUL mutated	PUL69	BT3853-BT3862	alpha-mannan, host N-glycans, yeast alpha-mannan		host, yeast	none known	Martens, Gordon, Cell host &microbe 2008; Cuskin, Gilbert, Nature, 2015
PUL mutated	PUL70	BT3951-BT3956	not known		not known	HTCS	Martens, Gordon, Cell host &microbe 2008
PUL mutated	PUL71	BT3957-BT3965	mucin O-glycans (core 1 disaccharide)		host	HTCS	Martens, Gordon, Cell host &microbe 2008
PUL mutated	PUL72	BT3983–BT3994	high mannose mammalian N-glycan, mucin O-glycans		host	RNA polymerase ECF-type sigma factor, putative anti-sigma factor	Martens, Gordon, Cell host &microbe 2008; Cuskin, Gilbert, Nature, 2015, Trastoy, Guerin, Nature communications, 2020
PUL not mutated	PUL73	BT4038-BT4040	mucin O-glycans		host	none known	Martens, Gordon, Cell host &microbe 2008
PUL mutated	PUL74	BT4069-BT4096	host glycans (unknown type, PMG phase 2)		host	SusR, RNA polymerase ECF-type sigma factor	Martens, Gordon, Cell host &microbe 2008
PUL mutated	PUL75	BT4108-BT4124	homogalacturonan, pectic galactan, rhamnogalacturonan I, rhamogalacturonan II, pectin, polygalacturonic acid	HG-PUL	diet-derived	2x HTCS	Martens, Gordon, Cell host &microbe 2008; Martens, Gordon, PlosBiology, 2011; Liu, Deutschbauer, CellReports, 2021, Hao, Su,Int J Mol Sci, 2021
PUL mutated	PUL76	BT4132-BT4137	mucin O-glycans		host	HTCS	Martens, Gordon, Cell host &microbe 2008
PUL mutated	PUL77/Predicted PUL75	BT4145-BT4183/BT4145-BT4187	rhamnogalacturonan I, pectin	RGI-PUL	diet-derived	2x HTCS	Martens, Gordon, PlosBiology, 2011; Li, Ding,CarbohPolym, 2021
PUL mutated	PUL78	BT4240-BT4250	mucin O-glycans		host	RNA polymerase ECF-type sigma factor, putative anti-sigma factor	Martens, Gordon, Cell host &microbe 2008
PUL mutated	PUL79	BT4266-BT4272	not known		not known	none known	Martens, Gordon, Cell host &microbe 2008
PUL mutated	PUL80	BT4294-BT4300/BT4293–BT4299	host glycans (unknown type, likely mucin O-glycans), N-acetyllactosamine disaccharide		host	Crp/Fnr family transcriptional regulator	Martens, Gordon, Cell host &microbe 2008; Lynch, Sonnenburg, MolMicrobiol, 2012
PUL mutated	PUL81	BT4355-BT4359	mucin O-glycans		host	RNA polymerase ECF-type sigma factor, putative anti-sigma factor	Martens, Gordon, Cell host &microbe 2008
PUL mutated	PUL82/Predicted PUL80	BT4402-BT4407/BT4401-BT4407/BT4402-BT4411	mucin O-glycans, complex N-glycan, N-acetyllactosamine disaccharide		host	RNA polymerase ECF-type sigma factor, putative anti-sigma factor	Martens, Gordon, Cell host &microbe 2008; Briliūtė, Crouch, Nature microbiol 2019; Lynch, Sonnenburg, MolMicrobiol, 2012
PUL mutated	PUL83	BT4470-BT4473	not known		not known	none known	Martens, Gordon, Cell host &microbe 2008
PUL mutated	PUL84	BT4631-BT4636	mucin O-glycans (N-acetyllactosamine disaccharide)		host	RNA polymerase ECF-type sigma factor, putative anti-sigma factor	Martens, Gordon, Cell host &microbe 2008
PUL mutated	PUL85	BT4652-BT4663 ,BT4675	glycosaminoglycan, heparin/heparan sulfate		host	ROK family transcriptional regulator, HTCS	Martens, Gordon, Cell host &microbe 2008; Cartmell, Bolam, PNAS, 2017; Liu, Deutschbauer, CellReports, 2021
PUL mutated	PUL86	BT4667-BT4673	pectic galactan, rhamnogalacturonan I, 1,4-beta-D-galactobiose	Gal-PUL	diet-derived	HTCS	Martens, Gordon, Cell host &microbe 2008, Martens, Gordon, PlosBiology, 2011; Liu, Deutschbauer, CellReports, 2021
PUL mutated	PUL87	BT4705-BT4714	not known		not known	RNA polymerase ECF-type sigma factor, putative anti-sigma factor	Martens, Gordon, Cell host &microbe 2008
PUL not mutated	PUL88	BT4722-BT4728	not known		not known	RNA polymerase ECF-type sigma factor, putative anti-sigma factor	Martens, Gordon, Cell host &microbe 2008
