## Supplementary File 2 for "Nutrient landscape shapes the genetic diversification of the human gut commensal *Bacteroides thetaiotaomicron*"

### Sheet: dNdS
Supplementary File 2 dN/dS ratio
Medium	All genes	Substitutions S	Sites N	Sites S	dN/dS all genes	Genes within PUL					Other genes
	Substitutions N	Substitutions S	Sites N	Sites S	dN/dS	Substitutions N	Substitutions S	Sites N	Sites S	dN/dS	Substitutions N	Substitutions S	Sites N	Sites S	dN/dS
M1	275	1098	282570	997464	1.129	68	310	102042	365583	1.263	207	788	180527	631882	1.088
M2	680	2627	582321	2.05642e+06	1.094	158	689	200406	720663	1.21	522	1938	381916	1.33575e+06	1.062
M3	1103	4359	857030	3.02666e+06	1.119	264	1155	313479	1.12461e+06	1.219	838	3204	543551	1902046	1.091
all	2058	8084	1.72192e+06	6.08054e+06	1.112	490	2154	615927	2210856	1.223	1567	5930	1105994	3869680	1.081
