## Supplementary File 3 for "Nutrient landscape shapes the genetic diversification of the human gut commensal *Bacteroides thetaiotaomicron*"

### Sheet: Var. of pop. vs. lineage medium
Supplementary File 3 Variance of populations versus lineages for every medium competed in
MediumCompeted	p_value	F_statistic (ratio of variances)	Higher variance
M1 (G)	3.24713e-27	0.0121898	Clones
Arabinogalactan	3.19744e-14	7.05289	Populations
Xylooligosaccharides	4.36508e-14	0.036724	Clones
Pectin	7.27179e-08	4.28751	Populations
M2 (G+AP)	0.00559914	2.17705	Populations
Inulin	0.00651904	2.11442	Populations
Amylopectin	0.0659426	0.566325
BHI	0.130728	1.90114
M3 (G+AP+AG+I+P+XOS)	0.787788	1.05448
