## Supplementary File 4 for "Nutrient landscape shapes the genetic diversification of the human gut commensal *Bacteroides thetaiotaomicron*"

### Sheet: Var. pop vs. lineage medium ev 
Supplementary File 4 Variance of populations versus lineages for every medium competed in and every medium evolved
Medium Competed	Medium Evolved	n_population	n_lineage	p_value	F_statistic (ratio of variances)	Higher variance
M1 (G)	M1-evolved	7	37	1.68967e-08	0.00117099	Clones
M1 (G)	M2-evolved	7	38	7.81544e-08	0.00195507	Clones
M1 (G)	M3-evolved	13	44	4.66817e-07	0.0365924	Clones
M2 (G+AP)	M1-evolved	6	38	0.980654	0.871264
M2 (G+AP)	M2-evolved	7	35	3.21974e-10	22.5169	Populations
M2 (G+AP)	M3-evolved	8	38	0.621235	1.23176
M3 (G+AP+AG+I+P+XOS)	M1-evolved	8	40	0.00378622	0.0987855	Clones
M3 (G+AP+AG+I+P+XOS)	M2-evolved	7	35	0.0960793	2.40489
M3 (G+AP+AG+I+P+XOS)	M3-evolved	25	64	0.653248	1.14417
Amylopectin	M1-evolved	8	38	4.51332e-08	0.00354183	Clones
Amylopectin	M2-evolved	7	35	0.710413	1.15058
Amylopectin	M3-evolved	11	39	0.589364	0.714688
Arabinogalactan	M1-evolved	6	40	0.000877608	0.028942	Clones
Arabinogalactan	M2-evolved	7	40	0.00075337	5.41626	Populations
Arabinogalactan	M3-evolved	8	38	3.357e-08	13.4846	Populations
BHI	M1-evolved	6	8	0.742376	0.72043
BHI	M2-evolved	7	8	0.737201	1.29313
BHI	M3-evolved	9	8	0.43001	1.85585
Inulin	M1-evolved	6	40	0.0716346	0.191111
Inulin	M2-evolved	7	39	5.95355e-05	7.33075	Populations
Inulin	M3-evolved	8	37	0.975412	0.906628
Pectin	M1-evolved	6	40	0.000657676	0.0257214	Clones
Pectin	M2-evolved	7	36	0	302.338	Populations
Pectin	M3-evolved	8	34	1.12708e-07	0.00457131	Clones
Xylooligosaccharides	M1-evolved	6	39	0.0164709	0.0987604	Clones
Xylooligosaccharides	M2-evolved	7	38	0.456855	1.43297
Xylooligosaccharides	M3-evolved	7	38	3.97672e-07	0.00336682	Clones
